# A scalable sparse neural network framework for rare cell type annotation of single-cell transcriptome data

**DOI:** 10.1101/2022.06.22.497193

**Authors:** Yuqi Cheng, Xingyu Fan, Jianing Zhang, Yu Li

## Abstract

Cell type annotation is critical to understand the cell population heterogeneity in the single-cell RNA sequencing (scRNA-seq) analysis. Due to their fast, precise, and user-friendly advantages, automatic annotation methods are gradually replacing traditional unsupervised clustering approaches in cell type identification practice. However, current supervised annotation tools are easily overfitting, thus favoring large cell populations but failing to learn the information of smaller populations. This drawback will significantly mislead biological analysis, especially when the rare cell types are important. Here, we present scBalance, an integrated sparse neural network framework that leverages the adaptive weight sampling and dropout techniques for the auto-annotation task. Using 20 scRNA-seq datasets with different scales and different imbalance degrees, we systematically validate the strong performance of scBalance for both intra-dataset and inter-dataset annotation tasks. Furthermore, we also demonstrate the scalability of scBalance on identifying rare cell types in million-level datasets by uncovering the immune landscape in bronchoalveolar cells. Up to now, scBalance is the first and only auto-annotation tool that expands scalability to 1.5 million cells dataset. In addition, scBalance also shows a fast and stable speed outperforming commonly used tools across all scales of datasets. We implemented scBalance in a user-friendly manner that can easily interact with Scanpy, which makes scBalance a superior tool in the increasingly important Python-based platform.
