## Supplementary Table for "A scalable sparse neural network framework for rare cell type annotation of single-cell transcriptome data"

### Sheet: Supplementary Table 1 | Perform
Supplementary Table 1 | Performance comparison on the intra-dataset annotation task (Cohen Kappa Score)
	scBalance	SingleCellNet	SingleR	scVI	Scmap-cell	Scmap-cluster
Baron-mouse	0.971	0.9512	0.9395	0.947694	0.8684	0.7676
Baron-human	0.98141	0.9605	0.9458	0.893074	0.9254	0.8509
Muraro	0.9705	0.9622	0.9482	0.887749	0.9257	0.9502
Lake	0.92	0.9192	0.8466	0.786146	0.3693	0.7456
TM	0.972468	0	0.3512	0.686708	0.3858	0.385
Zheng 68K	0.64613	0	0.3308	0.648177	0.2039	0.2039
campbell	0.86634	0	0.1167	0.469334	0	0.1338
campliver	0.981523	0.624	0.6316	0.853004	0.3303	0.4649
darmanis	0.895554	0.719	0.817	0.804801	0.455	0.4127
Usoskin	0.973727	0.9573	0.9526	0.973731	0.3449	0.2418
Deng	0.934249	0.4535	0.5584	0.677931	0.4067	0.5266
Zillionis	0.972377	0	0.8678	0.838653	0.4602	0.052

### Sheet: Supplementary Table 2 | Perform
Supplementary Table 2 | Performance comparison on the inter-dataset annotation task (Cohen Kappa Score)
Method	Dataset	Value
scBalance	10X(v2)	0.966924
scBalance	SMART-Seq	0.994254
scBalance	CEL-Seq	0.992674
scBalance	Drop-Seq	0.957739
scBalance	inDrop	0.963472
scBalance	Seq-Well	0.982566
SingleCellNet	10X(v2)	0.918661
SingleCellNet	SMART-Seq	0.937385
SingleCellNet	CEL-Seq	0.93598
SingleCellNet	Drop-Seq	0.907388
SingleCellNet	inDrop	0.9165
SingleCellNet	Seq-Well	0.928562
scVI	10X(v2)	0.901342
scVI	SMART-Seq	0.83644
scVI	CEL-Seq	0.882685
scVI	Drop-Seq	0.78372
scVI	inDrop	0.832479
scVI	Seq-Well	0.816437
scmap-cell	10X(v2)	0.648728
scmap-cell	SMART-Seq	0.652792
scmap-cell	CEL-Seq	0.633459
scmap-cell	Drop-Seq	0.630823
scmap-cell	inDrop	0.643652
scmap-cell	Seq-Well	0.636679
SingleR	10X(v2)	0.602875
SingleR	SMART-Seq	0.569099
SingleR	CEL-Seq	0.590665
SingleR	Drop-Seq	0.612983
SingleR	inDrop	0.560737
SingleR	Seq-Well	0.563693
scmap-cluster	10X(v2)	0.630474
scmap-cluster	SMART-Seq	0.578947
scmap-cluster	CEL-Seq	0.602055
scmap-cluster	Drop-Seq	0.63475
scmap-cluster	inDrop	0.588311
scmap-cluster	Seq-Well	0.572182

### Sheet: Supplementary Table 3 | Running
Supplementary Table 3 | Running speed comparison on both CPU and GPU (s)
	scBalance (CPU)	scBalance (GPU)	scVI	SingleR	SingleCellNet	scmap-cell	scmap-cluster
Darmanis	19.14	17.67	9.32751	2.5	18.6	0.8	0.5
CampLiver	20.72	18.05	15.1819	4.2	32.4	1.7	1.1
Baron Mouse	24.39	19.39	30.9998	8.6	65.3	6	4
Lake	34.39	22.4	61.3501	14.2	184.5	27	16
Baron Human	54.78	29.77	154.442	79.4	481.3	40	29
Campbell	148.13	58.96	437.956	427.8	NA	NA	519
zillionis	343.62	121.5	1017.77	1037	NA	1081	891
TM	319.29	111.54	1148.65	1753	NA	1836	1376
Zhang68K	273.09	119.05	1356	10257	NA	3173	2638

### Sheet: Supplementary Table 4 | Perform
Supplementary Table 4 | Performance comparison on the intra-dataset annotation task for Extra-large dataset
Dataset	Cohen's Kappa Score	Method
CardiacAtlas	0.92237	scBalance
CardiacAtlas	0.79608	Random Forest
CardiacAtlas	0.72773	Decision Tree
CardiacAtlas	0.45491	SVM
CardiacAtlas	0.22674	kNN
PKU CovidAtlas	0.7302	scBalance
PKU CovidAtlas	0.57173	Random Forest
PKU CovidAtlas	0.46155	Decision Tree
PKU CovidAtlas	0.24916	SVM
PKU CovidAtlas	0.27531	kNN

### Sheet: Supplementary Table 5 | Running
Supplementary Table 5 | Running speed comparison on both CPU and GPU (s) for Extra-large datasets
Dataset	Time (s)	Method
CardiacAtlas	878.53	scBalance (GPU)
CardiacAtlas	1014.45	scBalance (CPU)
CardiacAtlas	5929.32	Random Forest
CardiacAtlas	38250.4	Decision Tree
CardiacAtlas	85726.2	SVM
CardiacAtlas	5425.15	kNN
PKU CovidAtlas	2747.22	scBalance (GPU)
PKU CovidAtlas	3192.79	scBalance (CPU)
PKU CovidAtlas	32729.7	Random Forest
PKU CovidAtlas	103120	Decision Tree
PKU CovidAtlas	152749	SVM
PKU CovidAtlas	26160.3	kNN
